# Widespread haploid-biased gene expression in mammalian spermatogenesis associated with frequent selective sweeps and evolutionary conflict

**DOI:** 10.1101/846253

**Authors:** Kunal Bhutani, Katherine Stansifer, Simina Ticau, Lazar Bojic, Chloe Villani, Joanna Slisz, Claudia Cremers, Christian Roy, Jerry Donovan, Brian Fiske, Robin Friedman

## Abstract

1

Mendel’s first law dictates that alleles segregate randomly during meiosis and are distributed to offspring with equal frequency, requiring sperm to be functionally independent of their genetic payload. Developing mammalian spermatids have been thought to accomplish this by freely sharing RNA from virtually all genes through cytoplasmic bridges, equalizing allelic gene expression across different genotypes. Applying single cell RNA sequencing to developing spermatids, we identify a large class of mammalian genes whose allelic expression ratio is informative of the haploid genotype, which we call genoinformative markers (GIMs). 29% of spermatid-expressed genes in mice and 47% in non-human primates are not uniformly shared, and instead show a confident allelic expression bias of at least 2-fold towards the haploid genotype. This property of GIMs was significantly conserved between individuals and between rodents and primates. Consistent with the interpretation of specific RNA localization resulting in incomplete sharing through cytoplasmic bridges, we observe a strong depletion of GIM transcripts from chromatoid bodies, structures involved in shuttling RNA across cytoplasmic bridges, and an enrichment for 3’ UTR motifs involved in RNA localization. If GIMs are translated and functional in the context of fertility, they would be able to violate Mendel’s first law, leading to selective sweeps through a population. Indeed, we show that GIMs are enriched for signatures of positive selection, accounting for dozens of recent mouse, human, and primate selective sweeps. Intense selection at the sperm level risks evolutionary conflict between germline and somatic function, and GIMs show evidence of avoiding this conflict by exhibiting more testis-specific gene expression, paralogs, and isoforms than expression-matched control genes. The widespread existence of GIMs suggests that selective forces acting at the level of individual mammalian sperm are much more frequent than commonly believed.

**Author’s summary:** Mendel’s first law dictates that alleles are distributed to offspring with equal frequency, requiring sperm carrying different genetics to be functionally equivalent. Despite a small number of known exceptions to this, it is widely believed that sharing of gene products through cytoplasmic bridges erases virtually all differences between haploid sperm. Here, we show that a large class of mammalian genes are not completely shared across these bridges, therefore causing sperm phenotype to correspond partly to haploid genotype. We term these genes “genoinformative markers” (GIMs) and show that their identity tends to be conserved from rodents to primates. Because some GIMs can link sperm genotype to function, they can be thought of as selfish genetic elements which lead to natural selection between sperm rather than between organisms, a violation of Mendel’s first law. We find evidence of this biased inheritance, showing that GIMs are strongly enriched for selective sweeps that spread alleles through mouse and human populations. For genes expressed both in sperm and in somatic tissues, this can cause a conflict because optimizing gene function for sperm may be detrimental to its other functions. We show that there is evolutionary pressure to avoid this conflict, as GIMs are strongly enriched for testis-specific gene expression, testis-specific paralogs, and testis-specific isoforms. Therefore, GIMs and sperm-level natural selection may provide an elegant explanation for the peculiarity of testis gene expression patterns, which are an extreme outlier relative to all other tissues.
