## Supplementary material for "Widespread haploid-biased gene expression in mammalian spermatogenesis associated with frequent selective sweeps and evolutionary conflict": Zip of all supplementary tables: table_s2_mouse_sex_chromosome_GIMs.csv

Ensembl_gene_ID	Chromosome	Mean_Spearman_correlation_score
ENSMUSG00000016534	X	0.05654259464076578
ENSMUSG00000023257	X	0.061904318624635024
ENSMUSG00000025043	X	0.06474315473205913
ENSMUSG00000025271	X	0.0580024324932199
ENSMUSG00000025289	X	0.053076271400007355
ENSMUSG00000031118	X	0.1019999714590512
ENSMUSG00000031148	X	0.059335888148804125
ENSMUSG00000031153	X	0.05482124154476399
ENSMUSG00000031166	X	0.06131788061819318
ENSMUSG00000031176	X	0.06036680421316333
ENSMUSG00000031181	X	0.06539138955581883
ENSMUSG00000031214	X	0.05830361918734085
ENSMUSG00000031256	X	0.05141460019589184
ENSMUSG00000031284	X	0.05722488827511046
ENSMUSG00000031328	X	0.05718198158888698
ENSMUSG00000031337	X	0.07095897104670168
ENSMUSG00000031425	X	0.053126768986092386
ENSMUSG00000031432	X	0.054866195114420195
ENSMUSG00000034403	X	0.06386707655708997
ENSMUSG00000035232	X	0.05250019832230202
ENSMUSG00000040456	X	0.05873900830500784
ENSMUSG00000040990	X	0.0789103785003893
ENSMUSG00000045217	X	0.05298109800620283
ENSMUSG00000046774	X	0.07719525475992822
ENSMUSG00000047079	X	0.05280537774160102
ENSMUSG00000047694	X	0.08653676185207045
ENSMUSG00000048573	X	0.0642565721818348
ENSMUSG00000049775	X	0.059340958659232626
ENSMUSG00000051582	X	0.07024748018598598
ENSMUSG00000052025	X	0.0814666249112281
ENSMUSG00000054453	X	0.07398501592281617
ENSMUSG00000055188	X	0.06327640915566994
ENSMUSG00000055780	X	0.05105758070277355
ENSMUSG00000059690	X	0.05058997254431838
ENSMUSG00000060726	X	0.05220850224852627
ENSMUSG00000069049	Y	0.05297827748833341
ENSMUSG00000069053	Y	0.055154457951665264
ENSMUSG00000071721	X	0.06833585534623603
ENSMUSG00000071726	X	0.07993134374375255
ENSMUSG00000079579	X	0.05653597745358077
ENSMUSG00000079606	X	0.08042045692313826
ENSMUSG00000079806	Y	0.09505328058087831
ENSMUSG00000079871	X	0.06081703686449906
ENSMUSG00000081606	X	0.06333233393028527
ENSMUSG00000081880	X	0.05065721328841849
ENSMUSG00000081996	X	0.0677979189169909
ENSMUSG00000082372	X	0.05461836926897433
ENSMUSG00000082397	X	0.05170387050297204
ENSMUSG00000083668	X	0.06792774627080465
ENSMUSG00000084875	X	0.06429258501420668
ENSMUSG00000085157	X	0.09442746667907553
ENSMUSG00000085722	X	0.06227167135263759
ENSMUSG00000086807	X	0.08587343932934335
ENSMUSG00000087368	X	0.07060805968982439
ENSMUSG00000087396	X	0.08248220222293146
ENSMUSG00000091077	Y	0.05924285596019301
ENSMUSG00000093927	Y	0.0636176996749089
ENSMUSG00000093993	Y	0.08058945122202836
ENSMUSG00000094155	X	0.054170917643667486
ENSMUSG00000094484	Y	0.06259389698729645
ENSMUSG00000094556	Y	0.06626765041811554
ENSMUSG00000094575	Y	0.05098061346634501
ENSMUSG00000094679	Y	0.06044754723821476
ENSMUSG00000094739	Y	0.0607666192661993
ENSMUSG00000094813	Y	0.07502076010900174
ENSMUSG00000094999	X	0.0785327450361928
ENSMUSG00000095032	Y	0.08612419139662161
ENSMUSG00000095063	X	0.057019918074673694
ENSMUSG00000095153	Y	0.06486340327759339
ENSMUSG00000095179	Y	0.06013705768419738
ENSMUSG00000095242	Y	0.05001424235328907
ENSMUSG00000095263	Y	0.05673260458389983
ENSMUSG00000095316	X	0.0751087836828232
ENSMUSG00000095452	Y	0.06230267506549059
ENSMUSG00000095521	X	0.05029176947559867
ENSMUSG00000095650	Y	0.07259517562484291
ENSMUSG00000096036	Y	0.07772712854993359
ENSMUSG00000096153	X	0.06282611932627577
ENSMUSG00000096178	Y	0.07029247189901035
ENSMUSG00000096223	Y	0.06058014056681405
ENSMUSG00000096268	Y	0.07741725487384934
ENSMUSG00000096275	Y	0.07044099716137467
ENSMUSG00000096332	Y	0.05731008598680214
ENSMUSG00000096374	X	0.07023071401214706
ENSMUSG00000096518	Y	0.058530302381883594
ENSMUSG00000096538	Y	0.057848538919468145
ENSMUSG00000096686	Y	0.06393118253127913
ENSMUSG00000096834	X	0.06234514509743965
ENSMUSG00000096875	Y	0.050221062905750936
ENSMUSG00000096881	Y	0.056480734492135136
ENSMUSG00000099352	Y	0.05157297809583833
ENSMUSG00000099439	Y	0.061834905184888836
ENSMUSG00000099460	Y	0.06876778774899704
ENSMUSG00000099530	Y	0.0647178486857048
ENSMUSG00000099546	Y	0.057193336447300014
ENSMUSG00000099777	Y	0.05790674968567483
ENSMUSG00000099856	Y	0.06830769769824509
ENSMUSG00000099861	Y	0.07391725835326272
ENSMUSG00000099894	Y	0.07864318692802041
ENSMUSG00000100074	Y	0.05477858785218361
ENSMUSG00000100087	Y	0.06368223089534897
ENSMUSG00000100091	Y	0.05785043756516263
ENSMUSG00000100105	Y	0.06329268086666043
ENSMUSG00000100275	Y	0.08084970711072664
ENSMUSG00000100339	Y	0.08763132069987858
ENSMUSG00000100363	Y	0.05372480912063713
ENSMUSG00000100456	Y	0.05048114291471005
ENSMUSG00000100477	Y	0.06978320746023282
ENSMUSG00000100575	Y	0.07538722315011409
ENSMUSG00000100581	Y	0.05277495531048126
ENSMUSG00000100634	Y	0.07019447252286538
ENSMUSG00000100637	Y	0.0508657683910154
ENSMUSG00000100669	Y	0.05863103276240075
ENSMUSG00000100724	Y	0.0780838765603686
ENSMUSG00000100771	Y	0.08685476084075065
ENSMUSG00000100785	Y	0.06265327990222139
ENSMUSG00000100800	Y	0.06278876600464332
ENSMUSG00000100818	Y	0.061680447943824365
ENSMUSG00000100845	Y	0.053973127666676175
ENSMUSG00000100892	Y	0.06510211984972582
ENSMUSG00000100973	Y	0.07178849078361471
ENSMUSG00000100978	Y	0.07663731452798331
ENSMUSG00000100995	Y	0.06993012179538084
ENSMUSG00000101017	Y	0.05117440729872231
ENSMUSG00000101108	Y	0.0836089611917814
ENSMUSG00000101142	Y	0.07709506426109712
ENSMUSG00000101155	Y	0.07171528910251183
ENSMUSG00000101243	Y	0.051591088394105145
ENSMUSG00000101383	Y	0.0591928834870714
ENSMUSG00000101396	Y	0.08494713940866354
ENSMUSG00000101619	Y	0.05797060818022569
ENSMUSG00000101704	Y	0.051344945118379226
ENSMUSG00000101725	Y	0.06245263996331343
ENSMUSG00000101787	Y	0.05908350822271901
ENSMUSG00000101819	X	0.07337269015762701
ENSMUSG00000101837	Y	0.05102813891509694
ENSMUSG00000101914	Y	0.0630640300212774
ENSMUSG00000101915	Y	0.07094391109734009
ENSMUSG00000101980	Y	0.05933181838746357
ENSMUSG00000102039	Y	0.07738296438027702
ENSMUSG00000102087	Y	0.09036396930809057
ENSMUSG00000102088	Y	0.05859694024593246
ENSMUSG00000102529	Y	0.07263881866483539
ENSMUSG00000103112	Y	0.0586926702112889
ENSMUSG00000103417	Y	0.06254900076351329
ENSMUSG00000103504	X	0.06269714896066046
ENSMUSG00000105993	X	0.08468217890138051
