## Supplementary material for "Widespread haploid-biased gene expression in mammalian spermatogenesis associated with frequent selective sweeps and evolutionary conflict": Zip of all supplementary tables: table_s5_mouse_3UTR_motifs.csv

Direction	RNA_binding_protein_Ensemble_gene_ID	RNA_binding_protein	Adjusted_p_value	E_value	Consensus_motif	Motif_ID
enriched	ENSMUSG00000022283	Pabpc1	3.56e-18	7.09e-16	ARAAAAA	M146_0.6
enriched	ENSMUSG00000046173	Pabpc6	3.56e-18	7.09e-16	ARAAAAA	M146_0.6
enriched	ENSMUSG00000051732	Pabpc2	3.56e-18	7.09e-16	ARAAAAA	M146_0.6
enriched	ENSMUSG00000033882	Rbm46	4.51e-15	8.98e-13	AAUSAAD	M052_0.6
enriched	ENSMUSG00000070780	Rbm47	4.51e-15	8.98e-13	AAUSAAD	M052_0.6
enriched	ENSMUSG00000022283	PABPC1	2.73e-13	5.43e-11	ARAAAAA	RNCMPT00155
enriched	ENSMUSG00000033882	RBM46	1.97e-12	3.92e-10	AAUSAAD	RNCMPT00054
enriched	ENSMUSG00000022283	Pabpc1	1.4e-11	2.78e-9	AAAAAAA	M042_0.6
enriched	ENSMUSG00000046173	Pabpc6	1.4e-11	2.78e-9	AAAAAAA	M042_0.6
enriched	ENSMUSG00000051732	Pabpc2	1.4e-11	2.78e-9	AAAAAAA	M042_0.6
enriched	ENSMUSG00000016921	Srsf6	5.81e-11	1.16e-8	GGAGGGV	M126_0.6
enriched	ENSMUSG00000021134	Srsf5	5.81e-11	1.16e-8	GGAGGGV	M126_0.6
enriched	ENSMUSG00000028911	Srsf4	5.81e-11	1.16e-8	GGAGGGV	M126_0.6
enriched	ENSMUSG00000022194	PABPN1	6.65e-11	1.32e-8	AGAAGAN	RNCMPT00157
enriched	ENSMUSG00000063511	SNRNP70	1.36e-10	2.71e-8	RWUCAAG	RNCMPT00070
enriched	ENSMUSG00000037253	Mex3c	1.03e-9	2.05e-7	AGAGUAUR	M122_0.6
enriched	ENSMUSG00000048696	Mex3d	1.03e-9	2.05e-7	AGAGUAUR	M122_0.6
enriched	ENSMUSG00000022194	Pabpn1	1.38e-9	2.74e-7	AGAAGAN	M148_0.6
enriched	ENSMUSG00000063511	Snrnp70	2.74e-9	5.45e-7	RWUCAAG	M068_0.6
enriched	ENSMUSG00000022332	Khdrbs3	1.93e-8	3.84e-6	GAUAAACV	M033_0.6
enriched	ENSMUSG00000028820	Sfpq	2.53e-8	5.04e-6	AGGGA	M307_0.6
enriched	ENSMUSG00000034120	Srsf2	2.68e-8	5.34e-6	AGGAGWDR	M070_0.6
enriched	ENSMUSG00000020300	Cpeb4	6.53e-8	1.3e-5	CWUUUUU	M012_0.6
enriched	ENSMUSG00000039652	Cpeb3	6.53e-8	1.3e-5	CWUUUUU	M012_0.6
enriched	ENSMUSG00000039782	Cpeb2	6.53e-8	1.3e-5	CWUUUUU	M012_0.6
enriched	ENSMUSG00000060373	Hnrnpc	8.95e-8	1.78e-5	AUUUUUK	M025_0.6
enriched	ENSMUSG00000041459	TARDBP	4.04e-7	8.03e-5	DGAAUGAD	RNCMPT00076
enriched	ENSMUSG00000060373	HNRNPC	8.6e-7	1.71e-4	AUUUUUK	RNCMPT00025
enriched	ENSMUSG00000045193	Cirbp	1.79e-6	3.56e-4	GAUACGA	M048_0.6
enriched	ENSMUSG00000039782	CPEB2	1.93e-6	3.83e-4	CWUUUUU	RNCMPT00012
enriched	ENSMUSG00000022283	PABPC3	3.58e-6	7.13e-4	GAAAACM	RNCMPT00153
enriched	ENSMUSG00000040028	Elavl1	5.99e-6	0.00119	HUYMUUUWUWUUYK	M328_0.6
enriched	ENSMUSG00000030795	FUS	6.02e-6	0.0012	UGCGCGC	RNCMPT00018
enriched	ENSMUSG00000027680	Fxr1	6.16e-6	0.00123	AAYGACRA	M152_0.6
enriched	ENSMUSG00000038374	Rbm8a	6.82e-6	0.00136	GCGCGCG	M054_0.6
enriched	ENSMUSG00000020300	Cpeb4	7.78e-6	0.00155	YUUUUUU	M149_0.6
enriched	ENSMUSG00000039652	Cpeb3	7.78e-6	0.00155	YUUUUUU	M149_0.6
enriched	ENSMUSG00000039782	Cpeb2	7.78e-6	0.00155	YUUUUUU	M149_0.6
enriched	ENSMUSG00000035851	Ythdc1	8.34e-6	0.00166	KMRUVC	M354_0.6
enriched	ENSMUSG00000041459	Tardbp	9.1e-6	0.00181	DGAAUGAD	M074_0.6
enriched	ENSMUSG00000021546	HNRNPK	1.01e-5	0.00201	CCAAMCC	RNCMPT00026
enriched	ENSMUSG00000060373	HNRNPCL1	1.04e-5	0.00206	AUUUUUU	RNCMPT00167
enriched	ENSMUSG00000034120	SRSF2	1.18e-5	0.00235	AGGAGWDR	RNCMPT00072
enriched	ENSMUSG00000040028	HuR	1.49e-5	0.00296	UUWUUUU	RNCMPT00032
enriched	ENSMUSG00000071645	TUT1	1.89e-5	0.00376	CGAUACU	RNCMPT00075
enriched	ENSMUSG00000024097	Srsf7	2.11e-5	0.0042	ACGAGAGAH	M353_0.6
