## Supplementary material for "Widespread haploid-biased gene expression in mammalian spermatogenesis associated with frequent selective sweeps and evolutionary conflict": Zip of all supplementary tables: table_s6_GO_enrichments.csv

GO ID	GO Term	GO Domain	Number of GIMs	Mean expected	Standard deviation	Moderated log2 Enrichment	Z-score	Nominal p-value	FDR	Direction
GO:0051726	regulation of cell cycle	biological_process	24	2.7	1.53	1.91	13.97	1.27e-44	3.31e-42	Enriched in GIMs
GO:0014069	postsynaptic density	cellular_component	57	13.65	3.76	1.73	11.53	4.62e-31	6.01e-29	Enriched in GIMs
GO:0005930	axoneme	cellular_component	25	4.7	1.78	1.63	11.4	1.99e-30	1.72e-28	Enriched in GIMs
GO:0005543	phospholipid binding	molecular_function	21	3.45	2.04	1.62	8.61	3.67e-18	1.59e-16	Enriched in GIMs
GO:0007186	G-protein coupled receptor signaling pathway	biological_process	43	11.4	4.06	1.55	7.79	3.4e-15	1.26e-13	Enriched in GIMs
GO:0004930	G-protein coupled receptor activity	molecular_function	27	6.85	2.87	1.43	7.02	1.11e-12	2.77e-11	Enriched in GIMs
GO:0016055	Wnt signaling pathway	biological_process	30	9.6	2.91	1.26	7.01	1.17e-12	2.77e-11	Enriched in GIMs
GO:0030036	actin cytoskeleton organization	biological_process	31	11.45	3.41	1.13	5.73	4.94e-9	7.13e-8	Enriched in GIMs
GO:0031514	motile cilium	cellular_component	33	12.4	3.86	1.13	5.34	4.66e-8	5.51e-7	Enriched in GIMs
GO:0043025	neuronal cell body	cellular_component	96	42.4	5.51	1.09	9.73	1.14e-22	7.44e-21	Enriched in GIMs
GO:0044325	ion channel binding	molecular_function	26	10.15	2.87	1.03	5.52	1.68e-8	2.08e-7	Enriched in GIMs
GO:0007010	cytoskeleton organization	biological_process	28	11.35	3.57	1.01	4.66	1.58e-6	1.58e-5	Enriched in GIMs
GO:0031175	neuron projection development	biological_process	32	13.5	3.8	1	4.86	5.79e-7	6.02e-6	Enriched in GIMs
GO:0072686	mitotic spindle	cellular_component	21	8.3	3.21	0.97	3.95	3.87e-5	2.14e-4	Enriched in GIMs
GO:0005244	voltage-gated ion channel activity	molecular_function	28	11.9	3.48	0.97	4.63	1.83e-6	1.77e-5	Enriched in GIMs
GO:0007264	small GTPase mediated signal transduction	biological_process	24	10	3.28	0.95	4.27	9.66e-6	7.39e-5	Enriched in GIMs
GO:1903508	positive regulation of nucleic acid-templated transcription	biological_process	21	9	2.1	0.89	5.71	5.74e-9	7.47e-8	Enriched in GIMs
GO:0005085	guanyl-nucleotide exchange factor activity	molecular_function	54	26.95	4.16	0.88	6.5	3.99e-11	7.41e-10	Enriched in GIMs
GO:0005923	bicellular tight junction	cellular_component	27	12.45	3.65	0.87	3.99	3.34e-5	2.02e-4	Enriched in GIMs
GO:0016323	basolateral plasma membrane	cellular_component	34	17.4	2.76	0.8	6.01	9.1e-10	1.48e-8	Enriched in GIMs
GO:0005813	centrosome	cellular_component	112	63.05	7.49	0.78	6.54	3.11e-11	6.22e-10	Enriched in GIMs
GO:0030426	growth cone	cellular_component	34	18.4	4.13	0.74	3.77	8.06e-5	4.19e-4	Enriched in GIMs
GO:0001934	positive regulation of protein phosphorylation	biological_process	29	15.65	3.54	0.72	3.77	8.24e-5	4.2e-4	Enriched in GIMs
GO:0007283	spermatogenesis	biological_process	92	55	6.43	0.69	5.75	4.39e-9	6.72e-8	Enriched in GIMs
GO:0005814	centriole	cellular_component	30	16.7	3.6	0.69	3.69	1.1e-4	5.29e-4	Enriched in GIMs
GO:0016791	phosphatase activity	molecular_function	26	14.35	2.83	0.68	4.11	1.97e-5	1.31e-4	Enriched in GIMs
GO:0005929	cilium	cellular_component	71	42.6	6.81	0.68	4.17	1.52e-5	1.06e-4	Enriched in GIMs
GO:0006631	fatty acid metabolic process	biological_process	23	12.8	2.55	0.65	4.01	3.09e-5	1.96e-4	Enriched in GIMs
GO:0030425	dendrite	cellular_component	89	56.85	7.07	0.6	4.55	2.74e-6	2.46e-5	Enriched in GIMs
GO:0030424	axon	cellular_component	71	46.25	6.68	0.57	3.71	1.06e-4	5.18e-4	Enriched in GIMs
GO:0005178	integrin binding	molecular_function	23	13.9	2.47	0.57	3.69	1.14e-4	5.29e-4	Enriched in GIMs
GO:0043547	positive regulation of GTPase activity	biological_process	61	40.95	5.03	0.52	3.99	3.37e-5	2.02e-4	Enriched in GIMs
GO:0046777	protein autophosphorylation	biological_process	26	41.95	4.39	-0.6	-3.63	1.42e-4	6.48e-4	Depleted in GIMs
GO:0015031	protein transport	biological_process	101	160.8	10.45	-0.65	-5.72	5.26e-9	7.2e-8	Depleted in GIMs
GO:0005739	mitochondrion	cellular_component	209	334.4	13.23	-0.67	-9.48	1.31e-21	6.82e-20	Depleted in GIMs
GO:0006886	intracellular protein transport	biological_process	29	53.3	6.75	-0.78	-3.6	1.6e-4	7.04e-4	Depleted in GIMs
GO:0005769	early endosome	cellular_component	35	65.9	7.65	-0.83	-4.04	2.68e-5	1.74e-4	Depleted in GIMs
GO:0042803	protein homodimerization activity	molecular_function	94	171.85	12.51	-0.84	-6.22	2.46e-10	4.26e-9	Depleted in GIMs
GO:0005768	endosome	cellular_component	87	161.65	14.01	-0.86	-5.33	4.98e-8	5.63e-7	Depleted in GIMs
GO:0050821	protein stabilization	biological_process	22	45.15	5.83	-0.89	-3.97	3.62e-5	2.09e-4	Depleted in GIMs
GO:0008237	metallopeptidase activity	molecular_function	20	43.05	5.16	-0.94	-4.47	3.89e-6	3.35e-5	Depleted in GIMs
GO:0017137	Rab GTPase binding	molecular_function	21	45.45	6.63	-0.96	-3.69	1.13e-4	5.29e-4	Depleted in GIMs
GO:0045121	membrane raft	cellular_component	33	69.5	8.33	-0.97	-4.38	5.91e-6	4.66e-5	Depleted in GIMs
GO:0005743	mitochondrial inner membrane	cellular_component	37	83.75	7	-1.08	-6.68	1.23e-11	2.66e-10	Depleted in GIMs
GO:0006412	translation	biological_process	23	82	8.29	-1.64	-7.12	5.54e-13	1.6e-11	Depleted in GIMs
