## Supplementary material for "Widespread haploid-biased gene expression in mammalian spermatogenesis associated with frequent selective sweeps and evolutionary conflict": Zip of all supplementary tables: table_s7_membrane_localization.csv

GO Term	Number of GIMs	Mean expected	Standard deviation	Z-score	Nominal p-value	FDR
Ion channel complex	34	19.49	2.74	5.3	5.74e-8	1.54e-7
Axoneme	25	9.25	4.19	3.76	8.61e-5	1.81e-4
Ciliary plasm	25	9.25	4.19	3.76	8.61e-5	1.81e-4
Dendrite	55	35.46	5.34	3.66	1.27e-4	2.59e-4
Presynapse	32	22.12	2.74	3.61	1.56e-4	3.13e-4
Transmembrane transporter complex	36	23.88	3.44	3.52	2.15e-4	4.24e-4
Neuron projection	122	89.83	9.14	3.52	2.15e-4	4.24e-4
Somatodendritic compartment	71	48.04	6.78	3.39	3.51e-4	6.7e-4
